# Single Domain Antibody Inhibitors Target the Coiled Coil Arms of the *Bacillus subtilis* SMC complex

**DOI:** 10.1101/2025.10.16.682983

**Authors:** Ophélie Gosselin, Michael Taschner, Lea M. Huber-Hürlimann, Markus A. Seeger, Stephan Gruber

**Affiliations:** Department of Fundamental Microbiology (DMF), Faculty of Biology and Medicine (FBM), University of Lausanne (UNIL), 1015 Lausanne, Switzerland; Institute of Medical Microbiology, University of Zurich, Zürich, Switzerland

**Keywords:** Single domain antibodies, Sybodies, nanobodies, SMC complex, bacterial condensin, DNA loop extrusion, chromosome segregation

## Abstract

Synthetic nanobodies—also called sybodies—have proven valuable for stabilizing conformations of purified proteins, advancing structural and functional studies for example of transmembrane protein complexes. However, their utility in modulating protein function in living cells has remained less well explored. Structural Maintenance of Chromosomes (SMC) complexes facilitate chromosome organization by DNA loop extrusion, a fundamental process in all domains of life. In this study, we target the bacterial SMC complex, Smc-ScpAB, in *Bacillus subtilis* with synthetic nanobodies, aiming to identify key functional regions of the protein complex in a largely unbiased manner. We first isolate sybodies that specifically bind purified Smc-ScpAB and then express them in *B. subtilis* to select binders capable of disrupting Smc-ScpAB function, leading to chromosome segregation defects and cell death. Mapping and biochemical characterization show that the fourteen disruptive sybodies belong to one of three library designs, target the Smc subunit near the same coiled coil arm interface and modulate its ATPase activity in two principal ways, highlighting the mid-region of the Smc coiled coil as critical feature of the DNA folding process. These findings underscore the potential of sybodies—and, by extension, designed binders—as versatile tools for probing dynamic protein function in living cells, with potentially broad applications in cell and synthetic biology.
