## Supplementary material for "Single Domain Antibody Inhibitors Target the Coiled Coil Arms of the *Bacillus subtilis* SMC complex": Table S2

### Sheet: Feuil1
Sybody #	Protein sequence (CDR1, CDR2 and CDR3 are colored in yellow, orange and red, respectively)
002	GSSSQVQLVESGGGLVQAGGSLRLSCAASGFPVE-YTVMTWYRQAPGKEREWVAAIASTGAWAHYADSVKGRFTISRDNAKNTVYLQMNSLKPEDTAVYYCNVKDYGTSYTTYDYWGQGTQVTVSAGRAGEQKLISEEDLNSAVDHHHHHH*
003	GSSSQVQLVESGGGLVQAGGSLRLSCAASGFPVDAAMFMVWYRQAPGKEREWVAAISSNGQHTEYADSVKGRFTISRDNAKNTVYLQMNSLKPEDTAVYYCNVKDWGATIWWYDYWGQGTQVTVSAGRAGEQKLISEEDLNSAVDHHHHHH*
006	GSSSQVQLVESGGGLVQAGGSLRLSCAASGFPVS-YIVMTWYRQAPGKEREWVAAITSNGAGTYYADSVKGRFTISRDNAKNTVYLQMNSLKPEDTAVYYCNVKDFGTHQRSYDYWGQGTQVTVSAGRAGEQKLISEEDLNSAVDHHHHHH*
010	GSSSQVQLVESGGGLVQAGGSLRLSCAASGFPVY-YVVMAWYRQAPGKEREWVAAISSSGTWTHYADSVKGRFTISRDNAKNTVYLQMNSLKPEDTAVYYCNVKDYGGADAAYDYWGQGTQVTVSAGRAGEQKLISEEDLNSAVDHHHHHH*
015	GSSSQVQLVESGGGLVQAGGSLRLSCAASGFPVN-YTVMVWYRQAPGKEREWVAAITSSGRYTHYADSVKGRFTISRDNAKNTVYLQMNSLKPEDTAVYYCNVKDYGSAAANYDYWGQGTQVTVSAGRAGEQKLISEEDLNSAVDHHHHHH*
020	GSSSQVQLVESGGGLVQAGGSLRLSCAASGFPVE-LITMAWYRQAPGKEREWVAAITSTGDITHYADSVKGRFTISRDNAKNTVYLQMNSLKPEDTAVYYCNVKDWGASRYNYDYWGQGTQVTVSAGRAGEQKLISEEDLNSAVDHHHHHH*
021	GSSSQVQLVESGGGLVQAGGSLRLSCAASGFPVEAYIVMAWYRQAPGKEREWVAAIMSNGMETVYADSVKGRFTISRDNAKNTVYLQMNSLKPEDTAVYYCNVKDFGSAHWQYDYWGQGTQVTVSAGRAGEQKLISEEDLNSAVDHHHHHH*
031	GSSSQVQLVESGGGLVQAGGSLRLSCAASGFPVN-EWYMAWYRQAPGKGREWVAAITSRGQYTHYADSVKGRFTISRDNAKNTVYLQMNSLKPEDTAVYYCNVKDWGHQHWWYDYWGQGTQVTVSAGRAGEQKLISEEDLNSAVDHHHHHH*
156	GSSSQVQLVESGGGLVQAGGSLRLSCAASGFPVY-SAYMKWY-QAPGKEREWVAAISSTGYSTEYADSVKGRFTISRDNAKNTVYLQMNSLKPEDTAVYYCNVKDFGAEQWWYDYWGQGTQVTVSAGRAGEQKLISEEDLNSAVDHHHHHH*
160	GSSSQVQLVESGGGLVQAGGSLRLSCAASGFPVA-SIYMAWYRQAPGKEREWVAAISSIGNYTKYADSVKGRFTISRDNAKNTVYLQMNSLKPEDTAVYYCNVKDYGAMQWWYDYWGQGTQVTVSAGRAGEQKLISEEDLNSAVDHHHHHH*
162	GSSSQVQLVESGGGLVQAGGSLRLSCAASGFPVD-ALFMKWYRQAPGKEREWVAAISSNGMITYYADSVKGRFTISRDNAKNTVYLQMNSLKPEDTAVYYCNVKDYGHEEWWYDYWGQGTQVTVSAGRAGEQKLISEEDLNSAVDHHHHHH*
169	GSSSQVQLVESGGGLVQAGGSLRLSCAASGFPVD-QVYMTWYRQAPGKEREWVAAITSSGNHTYYADSVKGRFTISRDNAKNTVYLQMNSLKPEDTAVYYCNVKDYGSSTWWYDYWGQGTQVTVSAGRAGEQKLISEEDLNSAVDHHHHHH*
188	GSSSQVQLVESGGGLVQAGGSLRLSCAASGFPVS-YTVMAWYRQAPGKEREWVAAINSAGYVTHYADSVKGRFTISRDNAKNTVYLQMNSLKPEDTAVYYCNVKDFGQVTRHYDYWGQGTQVTVSAGRAGEQKLISEEDLNSAVDHHHHHH*
194	GSSSQVQLVESGGGLVQAGGSLRLSCAASGFPVY-YISMVWYRQAPGKEREWVAAISSYGNYTHYADSVKGRFTISRDNAKNTVYLQMNSLKPEDTAVYYCNVKDWGSDMHQYDYWGQGTQVTVSAGRAGEQKLISEEDLNSAVDHHHHHH*
Negative controls
007	GSSSQVQLVESGGGLVQAGGSLRLSCAASGFPVY-MITMTWYRQAPGKEREWVAAINSHGYVTHYADSVKGRFTISRDNAKNTVYLQMNSLKPEDTAVYYCNVKDWGAADLAYDYWGQGTQVTVSAGRAGEQKLISEEDLNSAVDHHHHHH*
016	GSSSQVQLVESGGGLVQAGGSLRLSCAASGFPVY-SWSMRWYRQAPGKEREWVAAITSHGESTHYADSVKGRFTISRDNAKNTVYLQMNSLKPEDTAVYYCNVKDHGWGWEAYDYWGQGTQVTVSAGRAGEQKLISEEDLNSAVDHHHHHH*
