## Supplementary material for "Single Domain Antibody Inhibitors Target the Coiled Coil Arms of the *Bacillus subtilis* SMC complex": Table S3

### Sheet: Feuil1
	% of cells free of foci
	- xylose	+ xylose
SmcWT	0.57	1.38
DeltaSmc	43.16	72.39
Sb003	24.97	43.02
Sb006	8.11	31.91
Sb010	NA	2.74
Sb015	1.74	17.87
Sb016	0	5.75
Sb020	2.33	16.55
Sb031	15.22	38.89
Sb156	2.54	26.29
Sb160	6.3	31.78
Sb162	32.48	50.47
Sb169	3.24	3.2
Sb188	24.83	45.58
Sb194	1.45	24.16
