## Supplementary material for "Single Domain Antibody Inhibitors Target the Coiled Coil Arms of the *Bacillus subtilis* SMC complex": Table S4_S5_S6

### Sheet: Table S4 Strains
Name	Genotype	Description	Source
BSG452	E. coli DH5α		Frank Bürmann
BSG460	E. coli BL21 Gold (DE3)	endA-	Frank Bürmann
BSG4700	E.coli MC1061 for cloning and expression of sybodies	StrepR	Markus Seeger lab
BSG4548	1A700, ΔamyE::Sybody#6::CamR::amyE, trpC2	Cam+, Spec-, Xylose-, amyE-	This work
BSG4549	1A700, ΔamyE::Sybody#10::CamR::amyE, trpC2	Cam+, Spec-, Xylose-, amyE-	This work
BSG4550	1A700, ΔamyE::Sybody#16::CamR::amyE, trpC2	Cam+, Spec-, Xylose+, amyE-	This work
BSG4551	1A700, ΔamyE::Sybody#21::CamR::amyE, trpC2	Cam+, Spec-, Xylose-, amyE-	This work
BSG4552	1A700, ΔamyE::Sybody#31::CamR::amyE, trpC2	Cam+, Spec-, Xylose-, amyE-	This work
BSG4553	1A700, ΔamyE::CamR::amyE, trpC2	Cam+, Spec-, Xylose+, amyE-	This work
BSG4625	1A700, ΔamyE::Sybody#2::CamR::amyE, trpC2	Cam+, Spec-, Xylose +, amyE-	This work
BSG4626	1A700, ΔamyE::Sybody#7::CamR::amyE, trpC2	Cam+, Spec-, Xylose +-, amyE-	This work
BSG4627	1A700, ΔamyE::Sybody#15::CamR::amyE, trpC2	Cam+, Spec-, Xylose +, amyE-	This work
BSG4628	1A700, ΔamyE::Sybody#18::CamR::amyE, trpC2	Cam+, Spec-, Xylose +, amyE-	This work
BSG4629	1A700, ΔamyE::Sybody#20::CamR::amyE, trpC2	Cam+, Spec-, Xylose +, amyE-	This work
BSG4630	1A700, ΔamyE::Sybody#156::CamR::amyE, trpC2	Cam+, Spec-, Xylose +, amyE-	This work
BSG4631	1A700, ΔamyE::Sybody#160::CamR::amyE, trpC2	Cam+, Spec-, Xylose +, amyE-	This work
BSG4632	1A700, ΔamyE::Sybody#162::CamR::amyE, trpC2	Cam+, Spec-, Xylose +, amyE-	This work
BSG4633	1A700, ΔamyE::Sybody#169::CamR::amyE, trpC2	Cam+, Spec-, Xylose +, amyE-	This work
BSG4634	1A700, ΔamyE::Sybody#188::CamR::amyE, trpC2	Cam+, Spec-, Xylose +, amyE-	This work
BSG4635	1A700, ΔamyE::Sybody#194::CamR::amyE, trpC2	Cam+, Spec-, Xylose +, amyE-	This work
BSG1409	1A700, parB-mGFPmut1::ermB, trpC2	ermR	Gruber et al. 2024
BSG4636	1A700, parB-mGFPmut1::ermB, ΔamyE::Sybody#2::CamR::amyE, trpC2	Cam+, Spec-, Xylose +, amyE-	This work
BSG4637	1A700, parB-mGFPmut1::ermB, ΔamyE::Sybody#3::CamR::amyE, trpC2	Cam+, Spec-, Xylose +, amyE-	This work
BSG4638	1A700, parB-mGFPmut1::ermB, ΔamyE::Sybody#6::CamR::amyE, trpC2	Cam+, Spec-, Xylose +, amyE-	This work
BSG4639	1A700, parB-mGFPmut1::ermB, ΔamyE::Sybody#7::CamR::amyE, trpC2	Cam+, Spec-, Xylose +-, amyE-	This work
BSG4640	1A700, parB-mGFPmut1::ermB, ΔamyE::Sybody#10::CamR::amyE, trpC2	Cam+, Spec-, Xylose +, amyE-	This work
BSG4641	1A700, parB-mGFPmut1::ermB, ΔamyE::Sybody#15::CamR::amyE, trpC2	Cam+, Spec-, Xylose +, amyE-	This work
BSG4642	1A700, parB-mGFPmut1::ermB, ΔamyE::Sybody#18::CamR::amyE, trpC2	Cam+, Spec-, Xylose +, amyE-	This work
BSG4643	1A700, parB-mGFPmut1::ermB, ΔamyE::Sybody#20::CamR::amyE, trpC2	Cam+, Spec-, Xylose +, amyE-	This work
BSG4644	1A700, parB-mGFPmut1::ermB, ΔamyE::Sybody#21::CamR::amyE, trpC2	Cam+, Spec-, Xylose +, amyE-	This work
BSG4645	1A700, parB-mGFPmut1::ermB, ΔamyE::Sybody#31::CamR::amyE, trpC2	Cam+, Spec-, Xylose +, amyE-	This work
BSG4646	1A700, parB-mGFPmut1::ermB, ΔamyE::Sybody#156::CamR::amyE, trpC2	Cam+, Spec-, Xylose +, amyE-	This work
BSG4647	1A700, parB-mGFPmut1::ermB, ΔamyE::Sybody#160::CamR::amyE, trpC2	Cam+, Spec-, Xylose +, amyE-	This work
BSG4648	1A700, parB-mGFPmut1::ermB, ΔamyE::Sybody#162::CamR::amyE, trpC2	Cam+, Spec-, Xylose +, amyE-	This work
BSG4649	1A700, parB-mGFPmut1::ermB, ΔamyE::Sybody#188::CamR::amyE, trpC2	Cam+, Spec-, Xylose +, amyE-	This work
BSG4650	1A700, parB-mGFPmut1::ermB, ΔamyE::Sybody#194::CamR::amyE, trpC2	Cam+, Spec-, Xylose +, amyE-	This work
BSG4651	1A700, parB-mGFPmut1::ermB, ΔamyE::Sybody#16::CamR::amyE, trpC2	Cam+, Spec-, Xylose +, amyE-	This work
BSG4828	1A700, parB-mGFPmut1::ermB, ΔamyE::Sybody#169::CamR::amyE, trpC2	Cam+, Spec-, Xylose-, amyE-	This work
BSG5069	1A700, parB-mGFPmut1::ermB, ΔamyE::CamR::amyE, trpC2	NA+, ERM+, CM+, XYLOSE+, STARTCH-	This work
BSG2983	1A700, SpnSmc ftsY::erm, specR::SpnScpAB, ΔparA:SpnParB::kanR, trpC2	Transformation with kan selection on SMG	Bock et al. 2022
BSG2668	1A700, B.s./S.p. chimeric Smc "3" (Chimera 248):ermB, trpC2	ermR, tetS	Bock et al. 2022
BSG5235	1A700, rncS smc(Bsu(1-276), Spn(277-892), Bsu(899-1186)) ftsY::ermR, trpC2 (Chimera A)	HONA+, MLS +, TET-, CM-, STARTCH-	This work
BSG5236	1A700, rncS smc(Bsu(1-318), Spn(319-852), Bsu(857-1186)) ftsY::ermR, trpC2 (Chimera B)	HONA+, MLS +, TET-, CM-, STARTCH-	This work
BSG5237	1A700, rncS smc(Bsu(1-339), Spn(340-831), Bsu(836-1186)) ftsY::ermR, trpC2 (Chimera C)	HONA+, MLS +, TET-, CM-, STARTCH-	This work
BSG5238	1A700, rncS smc(Bsu(1-363), Spn(364-807), Bsu(812-1186)) ftsY::ermR, trpC2 (Chimera D)	HONA+, MLS +, TET-, CM-, STARTCH-	This work
BSG5239	1A700, SpnSmc ftsY::erm, specR::SpnScpAB, ΔamyE::CamR::amyE, ΔparA:SpnParB::kanR, trpC2 (Spn Smc)	HONA+, MLS +, TET-, CM+, STARTCH-, XYL+	This work
BSG5240	1A700, rncS smc(Bsu(1-248), Spn, Bsu(927-1186)) ftsY::ermR, ΔamyE::CamR::amyE, trpC2 (Chimera 2668)	HONA+, MLS +, TET-, CM+, STARTCH-, XYL+	This work
BSG5241	1A700, rncS smc(Bsu(1-276), Spn(277-892), Bsu(899-1186)) ftsY::ermR, ΔamyE::CamR::amyE, trpC2 (Chimera A)	HONA+, MLS +, TET-, CM+, STARTCH-, XYL+	This work
BSG5242	1A700, rncS smc(Bsu(1-318), Spn(319-852), Bsu(857-1186)) ftsY::ermR, ΔamyE::CamR::amyE, trpC2 (Chimera B)	HONA+, MLS +, TET-, CM+, STARTCH-, XYL+	This work
BSG5243	1A700, rncS smc(Bsu(1-339), Spn(340-831), Bsu(836-1186)) ftsY::ermR, ΔamyE::CamR::amyE, trpC2 (Chimera C)	HONA+, MLS +, TET-, CM+, STARTCH-, XYL+	This work
BSG5244	1A700, rncS smc(Bsu(1-363), Spn(364-807), Bsu(812-1186)) ftsY::ermR, ΔamyE::CamR::amyE, trpC2 (Chimera D)	HONA+, MLS +, TET-, CM+, STARTCH-, XYL+	This work
BSG5245	1A700, SpnSmc ftsY::erm, specR::SpnScpAB, ΔamyE::Sybody#2::CamR::amyE, ΔparA:SpnParB::kanR, trpC2 (Spn Smc)	HONA+, MLS +, TET-, CM+, STARTCH-, XYL+	This work
BSG5246	1A700, rncS smc(Bsu(1-248), Spn, Bsu(927-1186)) ftsY::ermR, ΔamyE::Sybody#2::CamR::amyE, trpC2 (Chimera 2668)	HONA+, MLS +, TET-, CM+, STARTCH-, XYL+	This work
BSG5247	1A700, rncS smc(Bsu(1-276), Spn(277-892), Bsu(899-1186)) ftsY::ermR, ΔamyE::Sybody#2::CamR::amyE, trpC2 (Chimera A)	HONA+, MLS +, TET-, CM+, STARTCH-, XYL+	This work
BSG5248	1A700, rncS smc(Bsu(1-318), Spn(319-852), Bsu(857-1186)) ftsY::ermR, ΔamyE::Sybody#2::CamR::amyE, trpC2 (Chimera B)	HONA+, MLS +, TET-, CM+, STARTCH-, XYL+	This work
BSG5249	1A700, rncS smc(Bsu(1-339), Spn(340-831), Bsu(836-1186)) ftsY::ermR, ΔamyE::Sybody#2::CamR::amyE, trpC2 (Chimera C)	HONA+, MLS +, TET-, CM+, STARTCH-, XYL-	This work
BSG5250	1A700, rncS smc(Bsu(1-363), Spn(364-807), Bsu(812-1186)) ftsY::ermR, ΔamyE::Sybody#2::CamR::amyE, trpC2 (Chimera D)	HONA+, MLS +, TET-, CM+, STARTCH-, XYL-	This work
BSG5251	1A700, SpnSmc ftsY::erm, specR::SpnScpAB, ΔamyE::Sybody#3::CamR::amyE, ΔparA:SpnParB::kanR, trpC2 (Spn Smc)	HONA+, MLS +, TET-, CM+, STARTCH-, XYL+	This work
BSG5252	1A700, rncS smc(Bsu(1-248), Spn, Bsu(927-1186)) ftsY::ermR, ΔamyE::Sybody#3::CamR::amyE, trpC2 (Chimera 2668)	HONA+, MLS +, TET-, CM+, STARTCH-, XYL+	This work
BSG5253	1A700, rncS smc(Bsu(1-276), Spn(277-892), Bsu(899-1186)) ftsY::ermR, ΔamyE::Sybody#3::CamR::amyE, trpC2 (Chimera A)	HONA+, MLS +, TET-, CM+, STARTCH-, XYL-	This work
BSG5254	1A700, rncS smc(Bsu(1-318), Spn(319-852), Bsu(857-1186)) ftsY::ermR, ΔamyE::Sybody#3::CamR::amyE, trpC2 (Chimera B)	HONA+, MLS +, TET-, CM+, STARTCH-, XYL-	This work
BSG5255	1A700, rncS smc(Bsu(1-339), Spn(340-831), Bsu(836-1186)) ftsY::ermR, ΔamyE::Sybody#3::CamR::amyE, trpC2 (Chimera C)	HONA+, MLS +, TET-, CM+, STARTCH-, XYL-	This work
BSG5256	1A700, rncS smc(Bsu(1-363), Spn(364-807), Bsu(812-1186)) ftsY::ermR, ΔamyE::Sybody#3::CamR::amyE, trpC2 (Chimera D)	HONA+, MLS +, TET-, CM+, STARTCH-, XYL-	This work
BSG5257	1A700, SpnSmc ftsY::erm, specR::SpnScpAB, ΔamyE::Sybody#6::CamR::amyE, ΔparA:SpnParB::kanR, trpC2 (Spn Smc)	HONA+, MLS +, TET-, CM+, STARTCH-, XYL+	This work
BSG5258	1A700, rncS smc(Bsu(1-248), Spn, Bsu(927-1186)) ftsY::ermR, ΔamyE::Sybody#6::CamR::amyE, trpC2 (Chimera 2668)	HONA+, MLS +, TET-, CM+, STARTCH-, XYL+	This work
BSG5259	1A700, rncS smc(Bsu(1-276), Spn(277-892), Bsu(899-1186)) ftsY::ermR, ΔamyE::Sybody#6::CamR::amyE, trpC2 (Chimera A)	HONA+, MLS +, TET-, CM+, STARTCH-, XYL+	This work
BSG5260	1A700, rncS smc(Bsu(1-318), Spn(319-852), Bsu(857-1186)) ftsY::ermR, ΔamyE::Sybody#6::CamR::amyE, trpC2 (Chimera B)	HONA+, MLS +, TET-, CM+, STARTCH-, XYL+	This work
BSG5261	1A700, rncS smc(Bsu(1-339), Spn(340-831), Bsu(836-1186)) ftsY::ermR, ΔamyE::Sybody#6::CamR::amyE, trpC2 (Chimera C)	HONA+, MLS +, TET-, CM+, STARTCH-, XYL-	This work
BSG5262	1A700, rncS smc(Bsu(1-363), Spn(364-807), Bsu(812-1186)) ftsY::ermR, ΔamyE::Sybody#6::CamR::amyE, trpC2 (Chimera D)	HONA+, MLS +, TET-, CM+, STARTCH-, XYL-	This work
BSG5263	1A700, SpnSmc ftsY::erm, specR::SpnScpAB, ΔamyE::Sybody#10::CamR::amyE, ΔparA:SpnParB::kanR, trpC2 (Spn Smc)	HONA+, MLS +, TET-, CM+, STARTCH-, XYL+	This work
BSG5264	1A700, rncS smc(Bsu(1-248), Spn, Bsu(927-1186)) ftsY::ermR, ΔamyE::Sybody#10::CamR::amyE, trpC2 (Chimera 2668)	HONA+, MLS +, TET-, CM+, STARTCH-, XYL+	This work
BSG5265	1A700, rncS smc(Bsu(1-276), Spn(277-892), Bsu(899-1186)) ftsY::ermR, ΔamyE::Sybody#10::CamR::amyE, trpC2 (Chimera A)	HONA+, MLS +, TET-, CM+, STARTCH-, XYL+	This work
BSG5266	1A700, rncS smc(Bsu(1-318), Spn(319-852), Bsu(857-1186)) ftsY::ermR, ΔamyE::Sybody#10::CamR::amyE, trpC2 (Chimera B)	HONA+, MLS +, TET-, CM+, STARTCH-, XYL+	This work
BSG5267	1A700, rncS smc(Bsu(1-339), Spn(340-831), Bsu(836-1186)) ftsY::ermR, ΔamyE::Sybody#10::CamR::amyE, trpC2 (Chimera C)	HONA+, MLS +, TET-, CM+, STARTCH-, XYL-	This work
BSG5268	1A700, rncS smc(Bsu(1-363), Spn(364-807), Bsu(812-1186)) ftsY::ermR, ΔamyE::Sybody#10::CamR::amyE, trpC2 (Chimera D)	HONA+, MLS +, TET-, CM+, STARTCH-, XYL-	This work
BSG5269	1A700, SpnSmc ftsY::erm, specR::SpnScpAB, ΔamyE::Sybody#15::CamR::amyE, ΔparA:SpnParB::kanR, trpC2 (Spn Smc)	HONA+, MLS +, TET-, CM+, STARTCH-, XYL+	This work
BSG5270	1A700, rncS smc(Bsu(1-248), Spn, Bsu(927-1186)) ftsY::ermR, ΔamyE::Sybody#15::CamR::amyE, trpC2 (Chimera 2668)	HONA+, MLS +, TET-, CM+, STARTCH-, XYL+	This work
BSG5271	1A700, rncS smc(Bsu(1-276), Spn(277-892), Bsu(899-1186)) ftsY::ermR, ΔamyE::Sybody#15::CamR::amyE, trpC2 (Chimera A)	HONA+, MLS +, TET-, CM+, STARTCH-, XYL+	This work
BSG5272	1A700, rncS smc(Bsu(1-318), Spn(319-852), Bsu(857-1186)) ftsY::ermR, ΔamyE::Sybody#15::CamR::amyE, trpC2 (Chimera B)	HONA+, MLS +, TET-, CM+, STARTCH-, XYL+	This work
BSG5273	1A700, rncS smc(Bsu(1-339), Spn(340-831), Bsu(836-1186)) ftsY::ermR, ΔamyE::Sybody#15::CamR::amyE, trpC2 (Chimera C)	HONA+, MLS +, TET-, CM+, STARTCH-, XYL-	This work
BSG5274	1A700, rncS smc(Bsu(1-363), Spn(364-807), Bsu(812-1186)) ftsY::ermR, ΔamyE::Sybody#15::CamR::amyE, trpC2 (Chimera D)	HONA+, MLS +, TET-, CM+, STARTCH-, XYL-	This work
BSG5275	1A700, SpnSmc ftsY::erm, specR::SpnScpAB, ΔamyE::Sybody#20::CamR::amyE, ΔparA:SpnParB::kanR, trpC2 (Spn Smc)	HONA+, MLS +, TET-, CM+, STARTCH-, XYL+	This work
BSG5276	1A700, rncS smc(Bsu(1-248), Spn, Bsu(927-1186)) ftsY::ermR, ΔamyE::Sybody#20::CamR::amyE, trpC2 (Chimera 2668)	HONA+, MLS +, TET-, CM+, STARTCH-, XYL+	This work
BSG5277	1A700, rncS smc(Bsu(1-276), Spn(277-892), Bsu(899-1186)) ftsY::ermR, ΔamyE::Sybody#20::CamR::amyE, trpC2 (Chimera A)	HONA+, MLS +, TET-, CM+, STARTCH-, XYL+	This work
BSG5278	1A700, rncS smc(Bsu(1-318), Spn(319-852), Bsu(857-1186)) ftsY::ermR, ΔamyE::Sybody#20::CamR::amyE, trpC2 (Chimera B)	HONA+, MLS +, TET-, CM+, STARTCH-, XYL+	This work
BSG5279	1A700, rncS smc(Bsu(1-339), Spn(340-831), Bsu(836-1186)) ftsY::ermR, ΔamyE::Sybody#20::CamR::amyE, trpC2 (Chimera C)	HONA+, MLS +, TET-, CM+, STARTCH-, XYL-	This work
BSG5280	1A700, rncS smc(Bsu(1-363), Spn(364-807), Bsu(812-1186)) ftsY::ermR, ΔamyE::Sybody#20::CamR::amyE, trpC2 (Chimera D)	HONA+, MLS +, TET-, CM+, STARTCH-, XYL-	This work
BSG5281	1A700, SpnSmc ftsY::erm, specR::SpnScpAB, ΔamyE::Sybody#21::CamR::amyE, ΔparA:SpnParB::kanR, trpC2 (Spn Smc)	HONA+, MLS +, TET-, CM+, STARTCH-, XYL+	This work
BSG5282	1A700, rncS smc(Bsu(1-248), Spn, Bsu(927-1186)) ftsY::ermR, ΔamyE::Sybody#21::CamR::amyE, trpC2 (Chimera 2668)	HONA+, MLS +, TET-, CM+, STARTCH-, XYL+	This work
BSG5283	1A700, rncS smc(Bsu(1-276), Spn(277-892), Bsu(899-1186)) ftsY::ermR, ΔamyE::Sybody#21::CamR::amyE, trpC2 (Chimera A)	HONA+, MLS +, TET-, CM+, STARTCH-, XYL+	This work
BSG5284	1A700, rncS smc(Bsu(1-318), Spn(319-852), Bsu(857-1186)) ftsY::ermR, ΔamyE::Sybody#21::CamR::amyE, trpC2 (Chimera B)	HONA+, MLS +, TET-, CM+, STARTCH-, XYL+	This work
BSG5285	1A700, rncS smc(Bsu(1-339), Spn(340-831), Bsu(836-1186)) ftsY::ermR, ΔamyE::Sybody#21::CamR::amyE, trpC2 (Chimera C)	HONA+, MLS +, TET-, CM+, STARTCH-, XYL-	This work
BSG5286	1A700, rncS smc(Bsu(1-363), Spn(364-807), Bsu(812-1186)) ftsY::ermR, ΔamyE::Sybody#21::CamR::amyE, trpC2 (Chimera D)	HONA+, MLS +, TET-, CM+, STARTCH-, XYL-	This work
BSG5287	1A700, SpnSmc ftsY::erm, specR::SpnScpAB, ΔamyE::Sybody#31::CamR::amyE, ΔparA:SpnParB::kanR, trpC2 (Spn Smc)	HONA+, MLS +, TET-, CM+, STARTCH-, XYL+	This work
BSG5288	1A700, rncS smc(Bsu(1-248), Spn, Bsu(927-1186)) ftsY::ermR, ΔamyE::Sybody#31::CamR::amyE, trpC2 (Chimera 2668)	HONA+, MLS +, TET-, CM+, STARTCH-, XYL+	This work
BSG5289	1A700, rncS smc(Bsu(1-276), Spn(277-892), Bsu(899-1186)) ftsY::ermR, ΔamyE::Sybody#31::CamR::amyE, trpC2 (Chimera A)	HONA+, MLS +, TET-, CM+, STARTCH-, XYL-	This work
BSG5290	1A700, rncS smc(Bsu(1-318), Spn(319-852), Bsu(857-1186)) ftsY::ermR, ΔamyE::Sybody#31::CamR::amyE, trpC2 (Chimera B)	HONA+, MLS +, TET-, CM+, STARTCH-, XYL-	This work
BSG5291	1A700, rncS smc(Bsu(1-339), Spn(340-831), Bsu(836-1186)) ftsY::ermR, ΔamyE::Sybody#31::CamR::amyE, trpC2 (Chimera C)	HONA+, MLS +, TET-, CM+, STARTCH-, XYL-	This work
BSG5292	1A700, rncS smc(Bsu(1-363), Spn(364-807), Bsu(812-1186)) ftsY::ermR, ΔamyE::Sybody#31::CamR::amyE, trpC2 (Chimera D)	HONA+, MLS +, TET-, CM+, STARTCH-, XYL-	This work
BSG5293	1A700, SpnSmc ftsY::erm, specR::SpnScpAB, ΔamyE::Sybody#156::CamR::amyE, ΔparA:SpnParB::kanR, trpC2 (Spn Smc)	HONA+, MLS +, TET-, CM+, STARTCH-, XYL+	This work
BSG5294	1A700, rncS smc(Bsu(1-248), Spn, Bsu(927-1186)) ftsY::ermR, ΔamyE::Sybody#156::CamR::amyE, trpC2 (Chimera 2668)	HONA+, MLS +, TET-, CM+, STARTCH-, XYL+	This work
BSG5295	1A700, rncS smc(Bsu(1-276), Spn(277-892), Bsu(899-1186)) ftsY::ermR, ΔamyE::Sybody#156::CamR::amyE, trpC2 (Chimera A)	HONA+, MLS +, TET-, CM+, STARTCH-, XYL-	This work
BSG5296	1A700, rncS smc(Bsu(1-318), Spn(319-852), Bsu(857-1186)) ftsY::ermR, ΔamyE::Sybody#156::CamR::amyE, trpC2 (Chimera B)	HONA+, MLS +, TET-, CM+, STARTCH-, XYL-	This work
BSG5297	1A700, rncS smc(Bsu(1-339), Spn(340-831), Bsu(836-1186)) ftsY::ermR, ΔamyE::Sybody#156::CamR::amyE, trpC2 (Chimera C)	HONA+, MLS +, TET-, CM+, STARTCH-, XYL-	This work
BSG5298	1A700, rncS smc(Bsu(1-363), Spn(364-807), Bsu(812-1186)) ftsY::ermR, ΔamyE::Sybody#156::CamR::amyE, trpC2 (Chimera D)	HONA+, MLS +, TET-, CM+, STARTCH-, XYL-	This work
BSG5299	1A700, SpnSmc ftsY::erm, specR::SpnScpAB, ΔamyE::Sybody#160::CamR::amyE, ΔparA:SpnParB::kanR, trpC2 (Spn Smc)	HONA+, MLS +, TET-, CM+, STARTCH-, XYL+	This work
BSG5300	1A700, rncS smc(Bsu(1-248), Spn, Bsu(927-1186)) ftsY::ermR, ΔamyE::Sybody#160::CamR::amyE, trpC2 (Chimera 2668)	HONA+, MLS +, TET-, CM+, STARTCH-, XYL+	This work
BSG5301	1A700, rncS smc(Bsu(1-276), Spn(277-892), Bsu(899-1186)) ftsY::ermR, ΔamyE::Sybody#160::CamR::amyE, trpC2 (Chimera A)	HONA+, MLS +, TET-, CM+, STARTCH-, XYL-	This work
BSG5302	1A700, rncS smc(Bsu(1-318), Spn(319-852), Bsu(857-1186)) ftsY::ermR, ΔamyE::Sybody#160::CamR::amyE, trpC2 (Chimera B)	HONA+, MLS +, TET-, CM+, STARTCH-, XYL-	This work
BSG5303	1A700, rncS smc(Bsu(1-339), Spn(340-831), Bsu(836-1186)) ftsY::ermR, ΔamyE::Sybody#160::CamR::amyE, trpC2 (Chimera C)	HONA+, MLS +, TET-, CM+, STARTCH-, XYL-	This work
BSG5304	1A700, rncS smc(Bsu(1-363), Spn(364-807), Bsu(812-1186)) ftsY::ermR, ΔamyE::Sybody#160::CamR::amyE, trpC2 (Chimera D)	HONA+, MLS +, TET-, CM+, STARTCH-, XYL-	This work
BSG5305	1A700, SpnSmc ftsY::erm, specR::SpnScpAB, ΔamyE::Sybody#162::CamR::amyE, ΔparA:SpnParB::kanR, trpC2 (Spn Smc)	HONA+, MLS +, TET-, CM+, STARTCH-, XYL+	This work
BSG5306	1A700, rncS smc(Bsu(1-248), Spn, Bsu(927-1186)) ftsY::ermR, ΔamyE::Sybody#162::CamR::amyE, trpC2 (Chimera 2668)	HONA+, MLS +, TET-, CM+, STARTCH-, XYL+	This work
BSG5307	1A700, rncS smc(Bsu(1-276), Spn(277-892), Bsu(899-1186)) ftsY::ermR, ΔamyE::Sybody#162::CamR::amyE, trpC2 (Chimera A)	HONA+, MLS +, TET-, CM+, STARTCH-, XYL-	This work
BSG5308	1A700, rncS smc(Bsu(1-318), Spn(319-852), Bsu(857-1186)) ftsY::ermR, ΔamyE::Sybody#162::CamR::amyE, trpC2 (Chimera B)	HONA+, MLS +, TET-, CM+, STARTCH-, XYL-	This work
BSG5309	1A700, rncS smc(Bsu(1-339), Spn(340-831), Bsu(836-1186)) ftsY::ermR, ΔamyE::Sybody#162::CamR::amyE, trpC2 (Chimera C)	HONA+, MLS +, TET-, CM+, STARTCH-, XYL-	This work
BSG5310	1A700, rncS smc(Bsu(1-363), Spn(364-807), Bsu(812-1186)) ftsY::ermR, ΔamyE::Sybody#162::CamR::amyE, trpC2 (Chimera D)	HONA+, MLS +, TET-, CM+, STARTCH-, XYL-	This work
BSG5311	1A700, SpnSmc ftsY::erm, specR::SpnScpAB, ΔamyE::Sybody#169::CamR::amyE, ΔparA:SpnParB::kanR, trpC2 (Spn Smc)	HONA+, MLS +, TET-, CM+, STARTCH-, XYL+	This work
BSG5312	1A700, rncS smc(Bsu(1-248), Spn, Bsu(927-1186)) ftsY::ermR, ΔamyE::Sybody#169::CamR::amyE, trpC2 (Chimera 2668)	HONA+, MLS +, TET-, CM+, STARTCH-, XYL+	This work
BSG5313	1A700, rncS smc(Bsu(1-276), Spn(277-892), Bsu(899-1186)) ftsY::ermR, ΔamyE::Sybody#169::CamR::amyE, trpC2 (Chimera A)	HONA+, MLS +, TET-, CM+, STARTCH-, XYL-	This work
BSG5314	1A700, rncS smc(Bsu(1-318), Spn(319-852), Bsu(857-1186)) ftsY::ermR, ΔamyE::Sybody#169::CamR::amyE, trpC2 (Chimera B)	HONA+, MLS +, TET-, CM+, STARTCH-, XYL-	This work
BSG5315	1A700, rncS smc(Bsu(1-339), Spn(340-831), Bsu(836-1186)) ftsY::ermR, ΔamyE::Sybody#169::CamR::amyE, trpC2 (Chimera C)	HONA+, MLS +, TET-, CM+, STARTCH-, XYL-	This work
BSG5316	1A700, rncS smc(Bsu(1-363), Spn(364-807), Bsu(812-1186)) ftsY::ermR, ΔamyE::Sybody#169::CamR::amyE, trpC2 (Chimera D)	HONA+, MLS +, TET-, CM+, STARTCH-, XYL-	This work
BSG5317	1A700, SpnSmc ftsY::erm, specR::SpnScpAB, ΔamyE::Sybody#188::CamR::amyE, ΔparA:SpnParB::kanR, trpC2 (Spn Smc)	HONA+, MLS +, TET-, CM+, STARTCH-, XYL+	This work
BSG5318	1A700, rncS smc(Bsu(1-248), Spn, Bsu(927-1186)) ftsY::ermR, ΔamyE::Sybody#188::CamR::amyE, trpC2 (Chimera 2668)	HONA+, MLS +, TET-, CM+, STARTCH-, XYL+	This work
BSG5319	1A700, rncS smc(Bsu(1-276), Spn(277-892), Bsu(899-1186)) ftsY::ermR, ΔamyE::Sybody#188::CamR::amyE, trpC2 (Chimera A)	HONA+, MLS +, TET-, CM+, STARTCH-, XYL+	This work
BSG5320	1A700, rncS smc(Bsu(1-318), Spn(319-852), Bsu(857-1186)) ftsY::ermR, ΔamyE::Sybody#188::CamR::amyE, trpC2 (Chimera B)	HONA+, MLS +, TET-, CM+, STARTCH-, XYL+	This work
BSG5321	1A700, rncS smc(Bsu(1-339), Spn(340-831), Bsu(836-1186)) ftsY::ermR, ΔamyE::Sybody#188::CamR::amyE, trpC2 (Chimera C)	HONA+, MLS +, TET-, CM+, STARTCH-, XYL-	This work
BSG5322	1A700, rncS smc(Bsu(1-363), Spn(364-807), Bsu(812-1186)) ftsY::ermR, ΔamyE::Sybody#188::CamR::amyE, trpC2 (Chimera D)	HONA+, MLS +, TET-, CM+, STARTCH-, XYL-	This work
BSG5323	1A700, SpnSmc ftsY::erm, specR::SpnScpAB, ΔamyE::Sybody#194::CamR::amyE, ΔparA:SpnParB::kanR, trpC2 (Spn Smc)	HONA+, MLS +, TET-, CM+, STARTCH-, XYL+	This work
BSG5324	1A700, rncS smc(Bsu(1-248), Spn, Bsu(927-1186)) ftsY::ermR, ΔamyE::Sybody#194::CamR::amyE, trpC2 (Chimera 2668)	HONA+, MLS +, TET-, CM+, STARTCH-, XYL+	This work
BSG5325	1A700, rncS smc(Bsu(1-276), Spn(277-892), Bsu(899-1186)) ftsY::ermR, ΔamyE::Sybody#194::CamR::amyE, trpC2 (Chimera A)	HONA+, MLS +, TET-, CM+, STARTCH-, XYL+	This work
BSG5326	1A700, rncS smc(Bsu(1-318), Spn(319-852), Bsu(857-1186)) ftsY::ermR, ΔamyE::Sybody#194::CamR::amyE, trpC2 (Chimera B)	HONA+, MLS +, TET-, CM+, STARTCH-, XYL+	This work
BSG5327	1A700, rncS smc(Bsu(1-339), Spn(340-831), Bsu(836-1186)) ftsY::ermR, ΔamyE::Sybody#194::CamR::amyE, trpC2 (Chimera C)	HONA+, MLS +, TET-, CM+, STARTCH-, XYL-	This work
BSG5328	1A700, rncS smc(Bsu(1-363), Spn(364-807), Bsu(812-1186)) ftsY::ermR, ΔamyE::Sybody#194::CamR::amyE, trpC2 (Chimera D)	HONA+, MLS +, TET-, CM+, STARTCH-, XYL-	This work

### Sheet: Table S5 Plasmids
Plasmid name	Description	Markers	Host	Description	Cloning	Notes	Creator
pSG0050	pDG3661 w/o lacZ/I	bla	DH5α		removed BamHI fragment from pDG3661 (i.e. pSG0688)	retrafo of pSG0050, checked size by BamHI digest	Frank Bürmann
pSG1037	pDG3661 Pxyl-telN	bla	DH5α	pXyl containing vector	PCR STH609-610 and STH734-735 fused by BsaI and cloned EcoRI-BamHI into pSG0431	checked by EcoRI-BamHI digest and sequencing	Stephan Gruber
pSG5271	pSG0050 (pDG3661 w/o lacZ/I) with Pxyl BspQI-cassette	Amp	DH5a	Shuttle vector for Bsu chromosome integration in amyE	Insertion of PCR product for Pxyl (from pGS1037+STO100/STO101) via BamHI/EcoRI into BamHI/EcoRI digested pSG050	PCR STG211, sequencing and BamHI-EcoRIHF	This work
pSG1497	pET-22b Smc	ampR	DH5α	Expression vector of native Bsu Smc	clone SpeI/XhoI fragment from BSG1001 into pSG1497 (SpeI/XhoI)	checked by SpeI/XhoI digest and sequencing	Laura Ruiz
pSG1498	pET-28a ScpA	kanR	DH5α	Expression vector of native Bsu ScpA	sequenced 21.11.2019	From M. Dillingham Lab (U. Of Bristol UK)	Chris Toseland
pSG1499	pET-22b ScpB	bla	DH5α	Expression vector of native Bsu ScpB	sequenced	From M. Dillingham Lab (U. Of Bristol UK)	Chris Toseland
pSG5454	pSB_Init with SmcScpAB_sb002 (M_C1)	Cm	MC1061	Expression vector of sybody 2	Plasmid brought from Zurich, transfo in MC1060	Sequencing, toxic sybody when expressed in BSG1001 WT strain	This work
pSG5455	pSB_Init with SmcScpAB_sb003 (M_H1)	Cm	MC1061	Expression vector of sybody 3	Plasmid brought from Zurich, transfo in MC1060	Sequencing, toxic sybody when expressed in BSG1001 WT strain	This work
pSG5456	pSB_Init with SmcScpAB_sb006 (M_H3)	Cm	MC1061	Expression vector of sybody 6	Plasmid brought from Zurich, transfo in MC1060	Sequencing, toxic sybody when expressed in BSG1001 WT strain	This work
pSG5457	pSB_Init with SmcScpAB_sb007 (M_E5)	Cm	MC1061	Expression vector of sybody 7	Plasmid brought from Zurich, transfo in MC1060	Sequencing, MILDLY toxic sybody when expressed in BSG1001 WT strain	This work
pSG5458	pSB_Init with SmcScpAB_sb010 (M_B7)	Cm	MC1061	Expression vector of sybody 10	Plasmid brought from Zurich, transfo in MC1060	Sequencing, toxic sybody when expressed in BSG1001 WT strain	This work
pSG5459	pSB_Init with SmcScpAB_sb015 (M_H8)	Cm	MC1061	Expression vector of sybody 15	BspQI restriction ligation of sybody 15 plasmid brought from Zurich (few kb missing) in pSB empty plasmid	Sequencing, toxic sybody when expressed in BSG1001 WT strain	This work
pSG5461	pSB_Init with SmcScpAB_sb020 (M_E12)	Cm	MC1061	Expression vector of sybody 20	Plasmid brought from Zurich, transfo in MC1060	Sequencing, toxic sybody when expressed in BSG1001 WT strain	This work
pSG5462	pSB_Init with SmcScpAB_sb021 (M_G12)	Cm	MC1061	Expression vector of sybody 21	Plasmid brought from Zurich, transfo in MC1060	Sequencing, toxic sybody when expressed in BSG1001 WT strain	This work
pSG5464	pSB_Init with SmcScpAB_sb031 (M_F5)	Cm	MC1061	Expression vector of sybody 31	Plasmid brought from Zurich, transfo in MC1060	Sequencing, toxic sybody when expressed in BSG1001 WT strain	This work
pSG5466	pSB_Init with SmcScpAB_sb156 (M_D3)	Cm	MC1061	Expression vector of sybody 156	Plasmid brought from Zurich, transfo in MC1060	Sequencing, toxic sybody when expressed in BSG1001 WT strain	This work
pSG5467	pSB_Init with SmcScpAB_sb160 (M_D7)	Cm	MC1061	Expression vector of sybody 160	Plasmid brought from Zurich, transfo in MC1060	Sequencing, toxic sybody when expressed in BSG1001 WT strain	This work
pSG5468	pSB_Init with SmcScpAB_sb162 (M_D10)	Cm	MC1061	Expression vector of sybody 162	Plasmid brought from Zurich, transfo in MC1060	Sequencing, toxic sybody when expressed in BSG1001 WT strain	This work
pSG5470	pSB_Init with SmcScpAB_sb169 (M_E6)	Cm	MC1061	Expression vector of sybody 169	Plasmid brought from Zurich, transfo in MC1060	Sequencing, toxic sybody when expressed in BSG1001 WT strain	This work
pSG5471	pSB_Init with SmcScpAB_sb188 (M_G9)	Cm	MC1061	Expression vector of sybody 188	Plasmid brought from Zurich, transfo in MC1060	Sequencing, toxic sybody when expressed in BSG1001 WT strain	This work
pSG5472	pSB_Init with SmcScpAB_sb194 (M_H7)	Cm	MC1061	Expression vector of sybody 194	Plasmid brought from Zurich, transfo in MC1060	Sequencing, toxic sybody when expressed in BSG1001 WT strain	This work
pSG5473	pSB_Init with SmcScpAB_sb016 (M_B9)	Cm	MC1061	Expression vector of sybody 16	Plasmid brought from Zurich, transfo in MC1060	Sequencing, NON toxic sybody when expressed in BSG1001 WT strain	This work
pSG5731	pSG50_Pxyl BspQI-cassette 2-BspQI sites	Amp	DH5α	Shuttle vector for Bsu chromosome integration in amyE	Mutagenesis of BspQI site at spc by overlap extension PCR (STO580-3) on pSG5271, then restriction cloning w/ NdeI/XhoI	2 BspQI sites	Hon Wing Liu
pSG5874	pSG50_Pxyl_Sybody 2 no extra BspQI site	Amp	DH5α	Shuttle vector for Bsu chromosome integration of sybody 2 in amyE	BspQI shuffling	Sequencing	This work
pSG5875	pSG50_Pxyl_Sybody 3 no extra BspQI site	Amp	DH5α	Shuttle vector for Bsu chromosome integration of sybody 3 in amyE	BspQI shuffling	Sequencing	This work
pSG5876	pSG50_Pxyl_Sybody 6 no extra BspQI site	Amp	DH5α	Shuttle vector for Bsu chromosome integration of sybody 6 in amyE	BspQI shuffling	Sequencing	This work
pSG5877	pSG50_Pxyl_Sybody 7 no extra BspQI site	Amp	DH5α	Shuttle vector for Bsu chromosome integration of sybody 7 in amyE	BspQI shuffling	Sequencing	This work
pSG5878	pSG50_Pxyl_Sybody 10 no extra BspQI site	Amp	DH5α	Shuttle vector for Bsu chromosome integration of sybody 10 in amyE	BspQI shuffling	Sequencing	This work
pSG5879	pSG50_Pxyl_Sybody 15 no extra BspQI site	Amp	DH5α	Shuttle vector for Bsu chromosome integration of sybody 15 in amyE	BspQI shuffling	Sequencing	This work
pSG5880	pSG50_Pxyl_Sybody 16 no extra BspQI site	Amp	DH5α	Shuttle vector for Bsu chromosome integration of sybody 16 in amyE	BspQI shuffling	Sequencing	This work
pSG5882	pSG50_Pxyl_Sybody 20 no extra BspQI site	Amp	DH5α	Shuttle vector for Bsu chromosome integration of sybody 20 in amyE	BspQI shuffling	Sequencing	This work
pSG5883	pSG50_Pxyl_Sybody 21 no extra BspQI site	Amp	DH5α	Shuttle vector for Bsu chromosome integration of sybody 21 in amyE	BspQI shuffling	Sequencing	This work
pSG5884	pSG50_Pxyl_Sybody 31 no extra BspQI site	Amp	DH5α	Shuttle vector for Bsu chromosome integration of sybody 31 in amyE	BspQI shuffling	Sequencing	This work
pSG5885	pSG50_Pxyl_Sybody 156 no extra BspQI site	Amp	DH5α	Shuttle vector for Bsu chromosome integration of sybody 156 in amyE	BspQI shuffling	Sequencing	This work
pSG5886	pSG50_Pxyl_Sybody 160 no extra BspQI site	Amp	DH5α	Shuttle vector for Bsu chromosome integration of sybody 160 in amyE	BspQI shuffling	Sequencing	This work
pSG5887	pSG50_Pxyl_Sybody 162 no extra BspQI site	Amp	DH5α	Shuttle vector for Bsu chromosome integration of sybody 162 in amyE	BspQI shuffling	Sequencing	This work
pSG5888	pSG50_Pxyl_Sybody 169 no extra BspQI site	Amp	DH5α	Shuttle vector for Bsu chromosome integration of sybody 169 in amyE	BspQI shuffling	Sequencing	This work
pSG5889	pSG50_Pxyl_Sybody 188 no extra BspQI site	Amp	DH5α	Shuttle vector for Bsu chromosome integration of sybody 188 in amyE	BspQI shuffling	Sequencing	This work
pSG5890	pSG50_Pxyl_Sybody 194 no extra BspQI site	Amp	DH5α	Shuttle vector for Bsu chromosome integration of sybody 194 in amyE	BspQI shuffling	Sequencing	This work

### Sheet: Table S6 Oligos
Number	Sequence (5'-3')	Description
STO100	CTCCGGGGATCCTTATTATGCAGAAGAGCTCACTTGGCTCTTCTACTCATCCTAGGAATCTCCTTTCTAGATGCATT	making BspQI cassette for Pxyl expression in pSG1037 with BamHI
STO101	GCCGATGATAAGCTGTCAAACATGAG	forward upstream of Pxyl in pSG1037 with EcoRI
STO917	GTAGAAGAGCCAAGTGAGCTCTTCTG	Forward BspQI cassette for Overlap Extension PCR
STO918	CAGAAGAGCTCACTTGGCTCTTCTAC	Reverse BspQI cassette for Overlap Extension PCR
STO999	CTCCGGAATATTAGGTCTCACGCTATGTTCCTCAAACGTTTAGA	pIDC Forward + BsaI site + CGCT overhang (pSG3148)
STP001	GGCTCAAGCAGTGGGTCTCCCTTGTATTTTGTCCCTTGTATCCT	Chimera A Reverse RDKI276-Q277DLQ
STP002	CTCCGGAATATTAGGTCTCACAAGATTTACAGGCTGAAAT	Chimera A Forward RDKI276-Q277DLQ
STP003	GGCTCAAGCAGTGGGTCTCCATCATCCAACTCAAACTGCT	Chimera A Reverse ELDD892-L899QHG
STP004	CTCCGGAATATTAGGTCTCATGATCTTCAGCATGGGCTTGATAC	Chimera A Forward ELDD892-L899QHG
STP005	GGCTCAAGCAGTGGGTCTCCCCTGTTGGTTTTGCACAGCGTTTT	Chimera B Reverse VQNQ318-Q319EAQ
STP006	CTCCGGAATATTAGGTCTCACAGGAGGCACAAGCTCGTTT	Chimera B Forward VQNQ318-Q319EAQ
STP007	GGCTCAAGCAGTGGGTCTCCTTCTTGGAGCATGCGCTGAA	Chimera B Reverse MLQE852-L857TSE
STP008	CTCCGGAATATTAGGTCTCAAGAATTAACGTCAGAGATGTCATC	Chimera B Forward MLQE852-L857TSE
STP009	GGCTCAAGCAGTGGGTCTCCCATAAAGCTCTTCTTTCAGAACCG	Chimera C Reverse KEEL339-Y340DKE
STP010	CTCCGGAATATTAGGTCTCATATGATAAAGAAAGCTCTTT	Chimera C Forward KEEL339-Y340DKE
STP011	GGCTCAAGCAGTGGGTCTCCACGCTCAATATCAGCTACTT	Chimera C Reverse DIER831-L836KKE
STP012	CTCCGGAATATTAGGTCTCAGCGTTTAAAGAAAGAGCTCACTGA	Chimera C Forward DIER831-L836KKE
STP013	GGCTCAAGCAGTGGGTCTCCCTTCTTTTTCTTTTACTTGCGCCC	Chimera D Reverse VKEK363-E364AEL
STP014	CTCCGGAATATTAGGTCTCAGAAGCTGAATTGCTGGCTTTC	Chimera D Forward VKEK363-E364AEL
STP015	GGCTCAAGCAGTGGGTCTCCCTCTTCCTGCAAATTTTGAT	Chimera D Reverse LQEE807-L812TEL
STP016	CTCCGGAATATTAGGTCTCAAGAGCTGACTGAGCTGAAGATCGC	Chimera D Forward LQEE807-L812TEL
